# Analysis of duplication and possible sub-functionalization of wing gene network components in pea aphids

**DOI:** 10.1101/2025.04.30.651519

**Authors:** Omid Saleh Ziabari, Kevin D. Deem, Qingyi Zhong, Jennifer A. Brisson

**Affiliations:** Department of Biology, University of Rochester, Rochester, NY, 14627; Department of Biological Sciences, University of Pittsburgh, Rochester, PA 15260

**Author notes:** These authors contributed equally to this work (Omid Saleh Ziabari, Kevin D. Deem).

**Keywords:** wing, gene regulatory network, dimorphism, pea aphids

## Abstract

A fundamental focus of evolutionary-developmental biology is uncovering the genetic mechanisms responsible for the gain and loss of characters. One approach to this question is to investigate changes in the coordinated expression of a group of genes important for the development of a character of interest (a gene regulatory network). Here we consider the possibility that modifications to the wing gene regulatory network (wGRN), as defined by work primarily done in *Drosophila melanogaster*, were involved in the evolution of wing dimorphisms of the pea aphid (*Acyrthosiphon pisum*). We hypothesize that this may have occurred via changes in expression levels or duplication followed by sub-functionalization of wGRN components. To test this, we annotated members of the wGRN in the pea aphid genome and assessed their expression levels in first and third nymphal instars of winged and wingless morphs of males and asexual females. We find that only two of the 32 assessed genes exhibit morph-biased expression. We also find that three wing genes (*apterous* (*ap*), *warts* (*wts*), and *decapentaplegic* (*dpp*)) have undergone gene duplication. In each case, the resulting paralogs show signs of functional divergence, exhibiting either sex-, morph-, or stage-specific expression. Two gene duplicates, *wts2* and *dpp3*, are of particular interest with respect to wing dimorphism, as they exhibit a wingless male-specific isoform and wingless male-biased expression, respectively. These results supplement our understanding of trends in developmental gene network evolution, such as side-stepping pleiotropic constraint via duplication and sub-functionalization, underlying the emergence of novel phenotypes.
