## Supplemental Tables and Data Files for "Analysis of duplication and possible sub-functionalization of wing gene network components in pea aphids": tableS1.csv

Table S1. Normalized read counts for all wing genes analyzed
gene_accession	SRR32080034	SRR32080033	SRR32080022	SRR32079978	SRR32079976	SRR32079975	SRR32079974	SRR32080032	SRR32080031	SRR32080027	SRR32080026	SRR32080025	SRR32080024	SRR32080023	SRR32080021	SRR32080017	SRR32080016	SRR32080015	SRR32080014	SRR32080013	SRR32080012	SRR32080007	SRR32080006	gene_abbr
LOC100168426	20.6834638959411	13.6433284450836	33.7420417374099	73.5587309028609	109.434945103558	139.503112229177	25.8697050846228	18.9740046056092	39.2992227694851	245.32169928607	131.72637168027	123.526512492194	38.049322933998	31.5237931175747	53.7248993005559	551.569360102886	442.708556159145	501.041474286479	27.1241918574663	14.6412986627116	150.276110014601	239.790768500353	257.007199314789	dpp3
LOC100572599	10.3417319479706	0	0	23.9065875434298	28.0602423342455	25.3642022234866	7.39134430989223	2.23223583595403	19.6496113847426	28.7486366350863	22.326503674622	30.076020432882	3.45902935763618	1.37059970076412	0	6.64541397714321	2.04957664888493	0	3.39052398218329	1.62681096252352	0	6.07065236709754	9.26152069602844	dpp4
LOC100167040	322.662036776682	290.407991188209	402.97638417821	736.506793164894	488.248216615872	804.825647476018	178.870532299392	245.545941954943	238.251538040004	1063.69955549819	703.284865750594	616.558418874082	354.550509157708	263.840442397093	273.564717128118	460.748702415263	295.13903743943	80.6685736776085	386.519733968895	239.954616972219	486.894596447306	326.297564731493	347.307026101066	inv
LOC100161671	622.572263267828	674.370234571277	735.576509875536	1029.82223264005	982.108481698594	991.154979194709	515.176698399488	657.393453688461	566.563794926744	1171.02779893585	958.923332825016	1081.66259199687	351.091479800072	345.391124592558	306.293678770985	739.856089455277	345.353665337111	224.07937132669	329.728457267325	405.075929668355	1701.12556536528	951.57475854254	687.667911680111	en
LOC100162796	1104.49697204326	1477.37756591048	1440.30315301972	367.793654514304	376.00724727889	687.760098752234	877.352569584208	1869.4975126115	1413.95328589377	654.510627392132	634.072704359266	418.915998886571	579.38741740406	515.345487487308	544.659323943566	565.967757053363	525.716410438985	440.09188528562	602.66563783308	261.916564966286	1701.12556536528	212.472832848414	309.103253229949	salm
LOC100574649	2000.09095873751	1659.61345299839	1890.51839563031	1667.02473908608	1345.0209492215	1523.80322588793	1392.5292679837	2219.95853885628	1818.40778689639	2620.91737323204	2423.54197388022	2654.20880320184	1157.0453201293	483.821694369734	721.272211299417	1415.4731771315	540.06344698118	553.027888434272	1041.73849352582	396.128469374476	2266.16373902018	822.573395741717	706.190953072168	dll
LOC100162487	2488.22070668172	2724.76759517527	3161.14728162763	1189.81247235377	1467.55067408104	1888.65751941039	1716.27014875698	2756.81125740322	2651.06006932485	1802.53951701991	1853.09980499363	1498.43030370966	3126.0977819637	2027.80225728051	2129.23508952088	3059.10556747826	2319.0959782133	1521.05077256557	2257.24134113853	707.662768697729	27476.4839550696	2485.93214432644	2044.48069364828	ser
LOC100162071	527.428329346499	656.828812284741	620.853567968342	689.613102214321	532.209262939524	737.512956959842	405.045668182094	750.031240880553	512.527363618702	946.788433182177	759.101124937149	678.858746913623	325.148759617801	397.473913221594	448.942549327634	516.127152224789	254.147504461732	234.835181150371	379.738686004529	144.786175664593	426.784152441466	318.709249272621	236.168777748725	wg
LOC100167980	1875.99017536186	2063.06616558872	1939.68537073339	1119.01219385977	1195.36632343886	1834.02693000596	1399.1814778626	2171.96546838327	1719.34099616497	2239.51879387323	1954.68539671316	1567.17549327053	2085.79470265462	1165.0097456495	1283.83983500984	1769.89525591248	1299.43159539305	726.913480583783	2062.28621216299	877.664514281437	1761.23600937112	906.044865789308	940.044350646886	hth
LOC100158939	3473.78776132331	4340.52749245732	3932.39394991128	3081.19134069358	2679.75314292045	3987.05748028423	3453.97519601264	5121.86512559651	4603.74020068364	6235.57928615023	4909.59815804939	4864.79630501867	2638.37464253699	2735.0317028748	2659.07375158843	3414.63521525542	2514.83054818181	1974.58742013079	3398.1526611432	1586.95409394169	1424.61752293841	1223.23645197015	1215.57459135373	ptc
LOC100575006	8785.30128980099	10190.5918250171	11182.1126317776	6879.58030769006	5887.97418313586	8215.07488169158	7293.03943057066	11202.4755427353	9638.13438421623	9562.75483271755	7508.40318577539	7734.90796918513	7359.08495837097	5685.93285861994	6243.20381527149	6739.55734181941	5630.18705448691	3829.06829723048	6165.66786160031	3452.90626795616	51914.3849656439	3385.90635774865	2736.7793656764	ci
LOC100165518	3124.23722148191	4159.26612882978	4834.75255180316	2489.96304106184	2293.457140119	4532.38782808919	2314.22990342726	3577.15792711633	3398.56403575277	5224.58556448302	3795.50562468575	3262.17407338081	5272.42549837695	2967.34835215432	3344.52936335414	5182.31533317551	3928.01364758797	1697.62531717101	4198.31632093846	1778.91778751946	19514.855646496	1605.6875510973	1588.35079936888	ft
LOC100162199	5767.58390738318	6014.75879736116	6828.42518931641	4775.80060386824	4190.329521914	5454.27902428899	4941.85280559395	7722.41987448295	6411.50444807996	5267.70851943565	6244.72307779178	3295.47252457436	6517.67606712597	3640.99810507988	4281.93622701212	6906.80026024418	5866.91315743312	3570.92886146214	6275.85989102127	4730.76627901838	1604.94885495593	4531.74199203832	4482.57601687776	yki
LOC100164863	1601.93427874064	1983.15524183894	1693.85049521798	1177.85917858206	1136.43981453694	1737.44785230883	1409.52935989645	2263.48713765738	1908.46850574312	2007.61312501686	1515.96959950684	1401.75738088968	570.739844009969	531.107384046096	740.415566222603	633.529465820986	432.460672914721	343.289596872489	617.075364757359	329.429219911012	342.629530833289	591.88860579201	1076.65178091331	nub
LOC100158703	1342.35680684658	1727.83009522381	1295.69440271654	1400.37433956321	1161.69403263777	1644.77095956917	1186.3107617377	1337.10926573646	1178.97668308455	2013.36285234388	1768.25909103007	1524.20974979499	1036.84404995144	861.421911930248	797.228103413996	1020.07104549148	721.450980407496	552.131570948965	1133.28264104476	551.488916295472	10296.9190582004	822.573395741717	623.994956894916	bi
LOC100160350	3421.04492838866	3407.90854088982	4025.90760844068	3856.31646758248	3688.98652554215	4508.97471834443	3489.45364870012	3965.56696257233	3552.48599159992	4226.04958535769	3671.59352929159	3384.62644228612	3605.17334799631	3393.60485909196	4102.23570176543	4409.23217383452	3408.44596709564	2867.31963549633	3731.27164239271	2614.28521677529	3792.96901676852	4950.61700536805	4598.34502557812	sd
LOC100161012	6233.99601823665	6466.93768296964	6892.05303944981	4388.69778249194	3580.48692184973	3622.20318676177	5937.46688413643	5635.27936786594	6715.25469073577	4580.61610385709	4607.07403325826	5591.99151334228	4392.96728419795	5498.16069961526	4898.84627760126	4991.81346583074	3350.03303260242	4960.22096368762	3481.22049870669	5575.89457404935	126219.910323463	5449.92816256182	4335.54937582831	tgi
LOC100167672	4006.3869566438	4581.23478716701	5304.24896112083	3432.43428075474	2729.32623771095	4787.00539656342	3053.36433441648	5442.19096805592	4839.53553730056	5457.44952122722	4601.4924073396	3204.17031968883	4969.76042958378	1920.21018077053	2338.5769385196	5078.2038475336	2441.04578882195	1122.18949160406	3856.72102973349	1094.84377777833	6609.14331844214	2425.22562065547	2200.76885539376	ds
LOC100159648	0	0	0	0	0	0	0	2.23223583595403	6.54987046158086	0	0	0	84.7462192620864	304.273133569634	235.895534859912	98.5736406609576	95.3053141731494	190.91562437034	115.277815394232	207.418397721748	495.911163048182	174.531255554054	162.076612180498	wts2
LOC100168140	4551.39623030184	4959.3498897879	4589.8817346231	4876.94385885967	4817.94360878996	6977.10670393756	4216.76192879352	6885.3314360002	4729.82520706908	7512.01875274806	6280.44548367118	4010.8521534422	7022.69435334085	2944.73345709171	4223.88863466439	6689.71673699083	5063.47911107023	3981.44226973263	6440.30030415716	1899.3017987462	1845.3906309793	3856.38191619871	3360.77432257132	vvl
LOC100575340	538.804234489266	678.268328412729	611.212984614796	276.764725022014	302.11527579871	378.51194087357	415.393550215943	771.237481322116	609.13795292702	792.504083240547	589.419697010022	531.701075509879	609.653924283376	405.697511426179	495.257117690182	507.266600255265	255.172292786174	202.567751679328	560.284088055789	168.374934621184	210.386554020441	160.872287728085	173.653513050533	scr
LOC100167267	2418.93110263031	2198.52492657919	2271.32143809536	1770.00696235009	1557.34344955063	2312.04458729474	2446.53496657433	3579.39016295228	2479.94470351605	3268.71998540932	2768.48645565313	1971.05348194066	2385.86549942955	1107.44455821741	1272.72433860282	3184.26086404779	2361.11229951544	1594.54880636073	2255.54607914743	988.287659733036	649.192795263075	1531.32205960036	1866.19642024973	antp
LOC100160569	1092.08689370569	872.198497024989	1082.63751060318	1097.8640587252	840.871928616225	1056.51657723216	599.43802353226	1067.00872958602	753.235103081798	1335.85331564368	1340.70654566105	891.539177117575	970.257734816948	907.337001905846	857.128278496225	1160.73230800768	1187.72966802882	623.836969773506	825.592589661631	548.235294370425	631.159662061323	874.173940862046	1059.28642960825	ubx
LOC100159100	2134.53347406112	2039.67760254	2427.4988884228	2943.26872025072	3221.31581997139	3253.44670828184	1966.83672086232	1868.38139469352	1872.44421820443	2788.61775360338	2872.30469774012	2391.04362441412	2043.42159302357	1219.14843382968	1159.09926422004	4125.69451080974	3083.58806824738	1983.55059498386	2187.73559950377	1460.87624434612	3360.17381992647	3331.27048644478	3914.15018415902	ap2
LOC100165973	282.329282179596	521.370051294267	185.099200388077	70.8002784940036	79.5040199470291	91.7013465002979	171.4791879895	244.429824036966	205.502185732099	135.118592184906	59.1652347377484	88.0797741248689	208.40651879758	200.107556311561	306.911206349152	114.079606607625	177.288380128547	175.678227120125	179.697771055714	110.623145451599	72.1325328070083	91.0597855064631	92.6152069602844	ap1
LOC100570322	490.198094333805	680.217375333455	515.771209414694	862.476119836043	983.043823109736	1165.77775604102	464.915557092221	598.239204035679	474.865608464612	222.322789978001	415.27296834797	156.824963685742	280.18137796853	405.697511426179	329.759726741343	407.585390598117	379.171680043713	409.61709078519	389.062626955533	394.501658411953	937.722926491108	2010.90359660106	1854.61951937969	vg
LOC100167680	1372.34782949569	1795.07221398886	1660.10845348057	750.299055209181	657.545012032487	994.081617912803	1137.52788929241	1610.55815564083	1240.38171866187	1796.7897896929	1476.89821807625	1150.40778155774	2320.14394163447	1439.12968580232	1611.12945143851	1594.89935451437	1379.36508469956	1022.69825073501	2250.46029317416	850.822133399799	2133.92076220733	550.911702314102	414.453051147273	dac
LOC100163532	1778.77789505094	2192.67778581701	2169.13125454778	1435.31473674207	1329.1201452321	1716.96138128217	1796.8358017348	2217.72630302033	2068.12159824416	1671.25407638635	1782.77131841857	1411.42467317168	1719.13759074518	1122.52115492581	1156.0116263292	2910.69132198873	2163.32815289805	1346.26886293076	1644.4041313589	1068.81480237795	583.07130685665	1830.30168867991	2147.51511139159	dpp1
LOC100164109	6211.24420795112	7736.74175182278	8666.88443483757	5689.76783533629	4399.8459980097	7913.63109372783	5054.20123910431	8489.19288413316	7830.37013681991	13419.8635812583	8346.76339875745	8505.06892098429	9143.94410691124	4820.3991475874	5442.88807396666	10559.5628096806	6314.74565521448	3890.01788623134	7958.40741717973	2276.72194205166	24507.0280211811	5293.60886410906	5597.43157066219	n
LOC100161589	5374.5980933603	5752.61198652348	5594.43052006256	3793.79154631505	3628.18933381795	4953.82380349481	4534.58973411888	6117.44230843201	5424.11147599665	5000.34619872935	4041.09716510659	3829.32188725802	8216.05948172533	5754.46284365815	6436.48994723786	5791.47828108031	5671.17858746461	5488.1519625333	7915.17823640689	3852.28835925568	18216.4700559699	4181.16181783843	4710.64096401746	wts1
LOC100167170	374.370696516534	578.866935455691	484.921342683348	196.769605165153	154.331332838351	147.307482144096	359.219333460762	431.937634257104	631.243765734855	232.863956744199	224.381361929951	195.494132813733	290.558466041439	618.825764894999	494.639590112014	173.888332401914	230.577372999555	278.754737930403	240.727202735014	415.650200924758	150.276110014601	220.061148307286	125.030529396384	mad
LOC100159043	2661.96180340762	3250.03574031099	2764.9193057969	1393.01846647293	1123.34503478096	1891.58415812848	2198.18579776195	4323.84081424295	3384.64556102191	3026.27314978676	2419.0766731453	1678.88642630695	2134.22111366152	1325.3699106389	1746.98551863532	2161.97468056392	1391.66254459287	899.902755247988	2074.15304610063	627.135626052815	706.297717068623	717.854642409284	943.517420907897	tsh-tio
LOC100574225	833.543595006427	1255.18621694769	1264.84453598519	1192.57092476263	1141.11652159265	1090.66069560993	819.700083967048	977.719296147864	978.38690019864	1399.10031624087	1445.64111293178	1039.77099210821	856.974523354363	971.069887991378	908.383067484111	492.868203304788	408.890541452544	466.981409844823	778.125253911065	453.880258544061	318.585353230953	632.865509269919	678.406390984083	brk
LOC100168935	72.3921236357939	105.248533719217	42.418566755601	166.426628667723	140.301211671228	133.649834792987	111.609299079373	118.308499305563	96.6105893083176	258.737729715777	185.309980499363	205.161425095731	12.1066027517266	5.48239880305647	9.88044125067694	75.3146917409564	4.09915329776987	16.1337147355217	5.08578597327493	4.88043288757055	0	13.6589678259695	2.31538017400711	dpp2
LOC100167815	3261.78225638991	3438.11876816108	3794.53360795558	3505.07352752132	3363.4877144649	3855.35873796997	3017.14674729801	3406.39188566584	3594.24141579249	4850.8532882269	3918.30139489617	3914.17923062222	2858.8877640863	3434.72285011488	3084.55025294571	2888.53994206492	2516.8801248307	2481.00679932911	2804.81096426113	2151.45749793735	4364.018234824	3144.59792615653	2840.97147350672	tkv
LOC100165590	1913.22041037455	1943.19977996405	2152.74226284675	2223.31264153897	1752.8298044792	2013.52743804909	1705.92226672313	1783.55643292727	2076.30893632113	2103.44191380048	2003.80370479733	1497.35616012277	1047.22113802435	842.918815969933	863.303554277898	1504.07869682675	940.755681838184	754.699322628293	866.278877447831	1105.41804903473	21005.5946578409	1211.09514723596	1128.74783482847	hh
