## Supplemental Tables and Data Files for "Analysis of duplication and possible sub-functionalization of wing gene network components in pea aphids": tableS2.csv

Table S2. Differential expression analysis using a multi-factor design that incorporated �count ~ sex + stage + wing� and specified the contrast on winged versus wingless comparisons
Gene name	baseMean	log2FoldChange	lfcSE	stat	pvalue	padj	gene abbreviation
gene-LOC100161012	10322.02617	0.91733898	0.480398333	1.909538226	NA	NA	tgi
gene-LOC100165590	2366.927545	1.033537343	0.45244018	2.284362415	NA	NA	hh
gene-LOC100570322	644.7281989	1.198216346	0.280418231	4.272961642	1.93E-05	0.003109753	vg
gene-LOC100158939	3281.275393	-0.53405315	0.167259727	-3.192957193	0.001408238	0.04278089	ptc
gene-LOC100575340	445.4025176	-0.633301048	0.220101556	-2.87731291	0.004010777	0.073610463	scr
gene-LOC100159043	1949.775996	-0.573416958	0.21754354	-2.63587215	0.008392134	0.108235647	tsh-tio
gene-LOC100168935	77.61443442	-0.977991025	0.371360242	-2.633537236	0.008450057	0.108686272	dpp2
gene-LOC100161671	711.8952349	0.576114582	0.267255591	2.155668961	0.031109523	0.213625755	en
gene-LOC100159100	2506.438192	0.324440405	0.153745668	2.110240962	0.034837606	0.227557521	ap2
gene-LOC100167680	1356.954411	-0.442353573	0.22404641	-1.974383669	0.048338134	0.265832928	dac
gene-LOC100167170	315.2476972	-0.385441806	0.195739671	-1.969155276	0.048935263	0.2672227	mad
gene-LOC100167267	2097.339287	-0.408160097	0.207950307	-1.962777082	0.049672082	0.269895759	antp
gene-LOC100158703	1565.145899	0.661505976	0.406602747	1.626909757	0.103756265	0.387365826	bi
gene-LOC100162487	3232.719813	0.585230971	0.402751964	1.453080363	0.146201443	0.45647035	ser
gene-LOC100168140	4858.08524	-0.305253204	0.211209439	-1.445263083	0.148384003	0.459734408	vvl
gene-LOC100168426	142.727831	-0.362475972	0.316207997	-1.146321331	0.25166222	0.594164073	dpp3
gene-LOC100165973	167.9643006	-0.267338277	0.272944036	-0.979461872	0.327351819	0.67005342	ap1
gene-LOC100575006	9009.69694	0.355268303	0.366150232	0.970280151	0.331906868	0.674810127	ci
gene-LOC100162071	499.9852483	-0.18030269	0.191601182	-0.941031199	0.346688871	0.68617118	wg
gene-LOC100167980	1563.35545	-0.159763408	0.183488591	-0.87069941	0.383918301	0.717703114	hth
gene-LOC100167040	417.7097149	0.226229269	0.277492667	0.81526215	0.414922269	0.739046106	inv
gene-LOC100159648	94.50899205	-0.457966874	0.592181773	-0.773355234	0.439312176	0.756779779	wts2
gene-LOC100160350	3768.36585	0.075044972	0.099808732	0.751887838	0.452118513	0.765509648	sd
gene-LOC100162199	5188.087131	-0.142408934	0.197694157	-0.720349738	0.471309688	0.775940007	yki
gene-LOC100160569	942.4098364	-0.102238119	0.148043371	-0.690595725	0.489819635	0.785795225	ubx
gene-LOC100163532	1707.051423	-0.135753605	0.203661643	-0.666564423	0.5050504	0.793343391	dpp1
gene-LOC100162796	764.3692837	-0.151433005	0.264291468	-0.572977276	0.56666008	0.829169473	salm
gene-LOC100574225	887.1857213	-0.10572533	0.185907823	-0.568697584	0.569561387	0.830509368	brk
gene-LOC100161589	5838.1702	0.092837377	0.191781971	0.48407771	0.62833072	0.865134028	wts1
gene-LOC100165518	4090.637681	0.166686317	0.353281853	0.471822472	0.63705351	0.869367011	ft
gene-LOC100574649	1448.658011	-0.03862105	0.260256357	-0.148396183	0.882030112	0.965239217	dll
gene-LOC100164863	1132.466478	-0.027616371	0.197476022	-0.139846706	0.88878111	0.967209314	nub
gene-LOC100167672	3717.196912	-0.029351972	0.27068666	-0.108435237	0.913650451	0.975962799	ds
gene-LOC100167815	3325.648365	-0.008608316	0.112275471	-0.076671383	0.93888497	0.984103719	tkv
gene-LOC100572599	10.08570626	-0.02422663	0.652608353	-0.03712277	0.970387117	0.99135033	dpp4
gene-LOC100164109	7742.101347	-0.002613032	0.305999173	-0.008539344	0.993186672	0.997914701	n
