## Supplemental Tables and Data Files for "Analysis of duplication and possible sub-functionalization of wing gene network components in pea aphids": tableS3.csv

Table S3. Differential expression analysis of wGRN genes in winged compared to wingless males.
Gene name	baseMean	log2FoldChange	lfcSE	stat	pvalue	padj	gene abbreviation
gene-LOC100161012	14948.96639	1.956675263	0.842517753	2.322414284	NA	NA	tgi
gene-LOC100165590	2702.423452	1.867084921	0.805465264	2.318020409	NA	NA	hh
gene-LOC100570322	682.9983658	1.459157517	0.38954991	3.745752418	0.000179854	0.003925469	vg
gene-LOC100165973	151.234778	-0.85929065	0.306294781	-2.805436796	0.005024843	0.051158299	ap1
gene-LOC100161671	556.4176887	1.11806338	0.491640911	2.274146341	0.022957189	0.138192039	en
gene-LOC100158939	2165.872542	-0.65344738	0.321342315	-2.0334931	0.04200273	0.199959338	ptc
gene-LOC100575340	327.993903	-0.781184804	0.405734475	-1.925359695	0.054184374	0.233569201	scr
gene-LOC100168935	12.92168726	-1.593202532	0.868774495	-1.833850488	0.066676191	0.263750876	dpp2
gene-LOC100158703	1595.837034	1.217572443	0.702262591	1.733785138	0.082956214	0.299209186	bi
gene-LOC100159043	1288.144433	-0.69648291	0.404090257	-1.723582537	0.084783233	0.302847314	tsh-tio
gene-LOC100167170	283.1606075	-0.605771138	0.364445227	-1.662173336	0.096478025	0.326281993	mad
gene-LOC100167680	1360.44623	-0.639726489	0.393721678	-1.624819067	0.104201117	0.339865741	dac
gene-LOC100162487	4258.293532	1.18358259	0.770210095	1.536700957	0.124366557	0.373290919	ser
gene-LOC100159100	2432.855242	0.482744711	0.324297881	1.48858423	0.136596887	0.393932571	ap2
gene-LOC100168140	4142.643972	-0.491870979	0.421222725	-1.167721849	0.242918981	0.531295347	vvl
gene-LOC100160569	842.9914824	-0.251248337	0.251466745	-0.999131466	0.31773101	0.611947954	ubx
gene-LOC100575006	8943.017304	0.639960293	0.693808237	0.922387857	0.356326301	0.645842724	ci
gene-LOC100167267	1678.655955	-0.364277836	0.401341507	-0.907650539	0.364062884	0.654154547	antp
gene-LOC100159648	188.6049272	0.388783197	0.469276233	0.828474084	0.407402066	0.692171992	wts2
gene-LOC100162071	321.4187619	-0.28028605	0.359222924	-0.780256578	0.435239866	0.715096203	wg
gene-LOC100572599	2.967589047	0.866359761	1.18737776	0.729641223	0.465609518	0.736160514	dpp4
gene-LOC100167040	307.0307899	0.306328655	0.419881779	0.729559295	0.465659611	0.736160514	inv
gene-LOC100574649	880.8972309	0.311839886	0.497731049	0.626522871	0.53097204	0.781662511	dll
gene-LOC100160350	3625.570123	0.127950002	0.219674367	0.582453037	0.560261566	0.798878499	sd
gene-LOC100164109	7470.671407	0.328578806	0.566005602	0.580522179	0.561562535	0.799982161	n
gene-LOC100162199	4587.195403	-0.216430159	0.385083433	-0.562034459	0.574092542	0.808052185	yki
gene-LOC100574225	610.0386887	-0.192901113	0.352389802	-0.54740833	0.584098234	0.813753931	brk
gene-LOC100163532	1546.518813	-0.186547623	0.341017027	-0.547033163	0.584355949	0.813792685	dpp1
gene-LOC100167980	1300.689075	-0.161922044	0.350917303	-0.461425078	0.644493663	0.848406712	hth
gene-LOC100161589	6648.324688	0.165077978	0.397388711	0.415406814	0.67784412	0.868310788	wts1
gene-LOC100167815	2844.54632	0.085101826	0.215986248	0.39401502	0.69356995	0.875565576	tkv
gene-LOC100164863	543.2070713	0.111722818	0.382935192	0.291753854	0.77047483	0.911338479	nub
gene-LOC100165518	4438.471295	0.173879183	0.652180435	0.266612081	0.789767853	0.917802005	ft
gene-LOC100168426	200.706781	-0.114656581	0.57528211	-0.199304965	0.842024195	0.9361431	dpp3
gene-LOC100167672	2971.699416	0.048325131	0.537316439	0.089937935	0.928336535	0.971422385	ds
gene-LOC100162796	544.9093696	-0.041737083	0.494455315	-0.084410221	0.932730281	0.973113457	salm
