## Supplemental Tables and Data Files for "Analysis of duplication and possible sub-functionalization of wing gene network components in pea aphids": tableS4.csv

Table S4. Differential expression analysis of wGRN genes in winged compared to wingless females.
Gene name	baseMean	log2FoldChange	lfcSE	stat	pvalue	padj	gene abbreviation
gene-LOC100159648	0.752429655	-2.219184235	3.073475374	-0.722043929	0.47026747	NA	wts2
gene-LOC100570322	608.8442398	1.04467299	0.323964722	3.224650461	0.001261266	0.046523424	vg
gene-LOC100159100	2569.625494	0.239654468	0.08409194	2.849910081	0.004373159	0.09582434	ap2
gene-LOC100158939	4356.078269	-0.418203286	0.156519776	-2.671887843	0.007542585	0.128127389	ptc
gene-LOC100168935	140.8216499	-0.540247604	0.206558275	-2.615473064	0.008910395	0.139292953	dpp2
gene-LOC100167267	2498.300668	-0.383019389	0.159690769	-2.398506764	0.016462072	0.1854146	antp
gene-LOC100575340	557.7036112	-0.460978584	0.220640503	-2.089274534	0.036683017	0.272092294	scr
gene-LOC100574649	1995.468344	-0.341232816	0.165452501	-2.062421626	0.039167612	0.281940702	dll
gene-LOC100159043	2587.606333	-0.419333042	0.206558542	-2.030092958	0.042347091	0.291055543	tsh-tio
gene-LOC100168426	83.91704685	-0.469690306	0.306476503	-1.532549158	0.125386977	0.466559848	dpp3
gene-LOC100164109	7927.77642	-0.311297305	0.219011495	-1.421374275	0.155207981	0.511026663	n
gene-LOC100167680	1344.004403	-0.279938907	0.22137658	-1.264537142	0.206037298	0.564741248	dac
gene-LOC100165590	1997.649728	0.125142572	0.116633781	1.072953053	0.28329218	0.639495128	hh
gene-LOC100164863	1706.293524	-0.158507079	0.160251577	-0.989114003	0.322607367	0.677674086	nub
gene-LOC100572599	17.09174778	-0.704278764	0.712606482	-0.988313721	0.322999028	0.678258201	dpp4
gene-LOC100167040	525.0995112	0.209385765	0.217098583	0.9644732	0.334808739	0.684872552	inv
gene-LOC100165973	183.3481764	0.259101485	0.290715805	0.891253521	0.372793177	0.71230338	ap1
gene-LOC100161012	5528.471698	-0.101554298	0.114634909	-0.885893299	0.375675028	0.714949989	tgi
gene-LOC100167170	344.9360158	-0.15762516	0.183077505	-0.860975028	0.389251797	0.724843698	mad
gene-LOC100161671	860.5437848	0.086206726	0.103832349	0.830249206	0.4063979	0.738129844	en
gene-LOC100167980	1812.696957	-0.138835618	0.178671627	-0.77704345	0.437133136	0.757700993	hth
gene-LOC100167815	3781.577492	-0.065041152	0.100628365	-0.646350089	0.518052656	0.805020796	tkv
gene-LOC100168140	5547.705991	-0.109352694	0.177870345	-0.614788793	0.538694211	0.818130263	vvl
gene-LOC100160350	3895.437577	0.059949596	0.09787876	0.61248831	0.54021473	0.818809089	sd
gene-LOC100162796	972.7994001	-0.129502303	0.219583963	-0.58976212	0.555350142	0.827317078	salm
gene-LOC100574225	1157.8506	0.067193195	0.150191138	0.447384553	0.654597427	0.877942776	brk
gene-LOC100167672	4426.268493	-0.086843993	0.194882141	-0.445623146	0.655869488	0.87856348	ds
gene-LOC100162071	672.8551499	-0.06068712	0.173534025	-0.349713089	0.72655403	0.906541451	wg
gene-LOC100160569	1036.26501	0.063286965	0.185464209	0.341235462	0.732926329	0.909095833	ubx
gene-LOC100575006	8953.845881	-0.047346359	0.14040604	-0.337210275	0.735958392	0.910250784	ci
gene-LOC100162487	2167.545604	0.048595948	0.162343813	0.299339698	0.764680868	0.919967256	ser
gene-LOC100163532	1856.988466	-0.030359793	0.110447799	-0.274879114	0.783409114	0.927938631	dpp1
gene-LOC100161589	4996.319108	0.022577049	0.116430637	0.193909861	0.846246462	0.952078873	wts1
gene-LOC100158703	1513.467257	-0.02709063	0.148279748	-0.182699459	0.85503384	0.95394192	bi
gene-LOC100162199	5763.456962	-0.01562851	0.166881434	-0.093650383	0.925386886	0.978145644	yki
gene-LOC100165518	3698.662549	0.013700537	0.226453584	0.060500419	0.951757082	0.986416299	ft
